# Chemobiosis reveals tardigrade tun formation is dependent on reversible cysteine oxidation

**DOI:** 10.1101/2023.05.15.540801

**Authors:** Amanda L. Smythers, Kara M. Joseph, Hayden M. O’Dell, Trace A. Clark, Jessica R. Crislip, Brendin B. Flinn, Meredith H. Daughtridge, Evan R. Stair, Saher N. Mubarek, Hailey C. Lewis, Derrick R.J. Kolling, Leslie M. Hicks

## Abstract

Tardigrades, commonly known as ‘waterbears’, are eight-legged microscopic invertebrates renowned for their ability to withstand extreme stressors, including high osmotic pressure, freezing temperatures, and complete desiccation. Limb retraction and expelling their internal water stores results in the tun state, greatly increasing their ability to survive. Emergence from the tun state and/or activity regain follows stress removal, where resumption of life cycle occurs as if stasis never occurred. However, the mechanism(s) through which tardigrades initiate tun formation is yet to be uncovered. Herein, we use chemobiosis to demonstrate that tardigrade tun formation is mediated by reactive oxygen species (ROS). We further reveal that tuns are dependent on reversible cysteine oxidation, and that this reversible cysteine oxidation is facilitated by the release of intracellular reactive oxygen species (ROS). We provide the first empirical evidence of chemobiosis and map the initiation and survival of tardigrades via osmobiosis, chemobiosis, and cryobiosis. *In vivo* electron paramagnetic spectrometry suggests an intracellular release of reactive oxygen species following stress induction; when this release is quenched through the application of exogenous antioxidants, the tardigrades can no longer survive osmotic stress. Together, this work suggests a conserved dependence of reversible cysteine oxidation across distinct tardigrade cryptobioses.
