## Supplemental Table 1 for "Chemobiosis reveals tardigrade tun formation is dependent on reversible cysteine oxidation"

### Sheet: Sheet1
Supplemental Table 1. Tardigrades were screened with the SCREENWELL Redox Library (Enzo Life Sciences) to determine detrimental effects to tun formation. Tardigrades were exposed to 100 uM (working concentration) of each compound and monitored for fatalities after 1 h. Following the hour, tardigrades were exposed to 75 mM CaCl2 for 3 h, before monitoring for tun formation. Percentage of inhibitio…
Compound	% deceased	% inhibited
(-)-Epigallocatechin gallate	0	0
1,2-Dithiole-3-thione	33.3333	9.52381
5,8,11,14-Eicosatetraynoic acid	52.6316	15.7895
Ambroxol	0	0
Anethole trithione	25	6.25
Apigenin	25	5
Ascorbic acid	72.2222	0
Ascorbyl palmitate	44.4444	5.55556
Baicalein	25	6.25
Bakuchiol	68.4211	0
BHA	36.8421	10.5263
BHT	9.52381	0
Bis demethoxycurcumin	37.5	0
Caffeic acid	18.75	0
Canthaxanthin	0	0
CAPE	33.3333	0
Capsaicin	73.3333	0
Captopril	55.5556	11.1111
Carnosic acid	10.5263	5.26316
Carvedilol	23.8095	9.52381
CDC	11.1111	5.55556
Ciclopirox ethanolamine	38.8889	16.6667
Cumene hydroperoxide	37.5	0
Curcumin	30	0
D-α-Tocopherylquinone	47.619	4.7619
D-γ-Tocopherol	73.3333	6.66667
D609	0	6.66667
Diludine	60	0
Disulfiram	11.7647	0
DL-α-Lipoic acid	11.7647	11.7647
Docosa-4Z,7Z,10Z,13Z,16Z,19Z-hexaenoic acid	72.2222	5.55556
DTT	9.52381	0
Ebselen	25	5
Eicosapentaenoic acid	0	0
Esculetin	26.3158	0
Ethoxyquin	43.75	0
Eugenol	29.4118	0
Ferulic acid ethylester	27.2727	4.54545
Genistein	40	20
Gentisic acid	0	0
GERI-BP002A	20	0
Glutathione	52.1739	8.69565
Gossypol	17.6471	0
HBED·HCl·H2O	10.5263	5.26316
Hinokitiol	46.1538	76.9231
Hydroquinone	38.8889	11.1111
Ibuproxam	43.75	12.5
Idebenone	47.619	9.52381
L-Buthionine-sulfoximine	25	10
L-Ergothioneine	100	12.5
MCI-186	31.5789	10.5263
Melatonin	5.88235	0
N-Acetyl-Cysteine	33.3333	20
N-Ethylmaleimide	19.0476	9.52381
n-Octyl caffeate	86.6667	0
none	0	0
none	0	0
none	0	0
none	0	0
Nordihydroguaiaretic acid	21.0526	5.26316
Paeonol	11.1111	5.55556
Phenidone	44.4444	11.1111
Piceatannol	60	0
Probucol	46.1538	7.69231
Procysteine	22.2222	22.2222
Promethazine·HCl	6.25	0
Propyl gallate	50	6.25
Protocatechuic acid	13.3333	0
Resveratrol	0	0
Retinyl palmitate	41.6667	4.16667
Rosmarinic acid	0	0
Selenomethionine	62.5	6.25
Seratrodast	13.3333	0
t-Butylhydroquinone	0	15
Tanshinone IIA	23.5294	17.6471
TEMPO	38.4615	0
TEMPOL	35.2941	0
Terbinafine·HCl	15.7895	10.5263
Tetramethylpyrazine	31.25	0
Thiourea	47.619	4.7619
Thymoquinone	0	0
Tocopherol succinate	0	0
Trolox	37.5	0
U-74389G	31.25	6.25
U83836E·2HCl	48	8
β-carotene	25	0
β-Lapachone	94.1176	5.88235
